# Hybrid Exb/Mot stators require substitutions distant from the chimeric pore to power flagellar rotation

**DOI:** 10.1101/2024.03.12.584617

**Authors:** Pietro Ridone, Matthew A. B. Baker

## Abstract

Powered by ion transport across the cell membrane, conserved ion-powered rotary motors (IRMs) drive bacterial motility by generating torque on the rotor of the bacterial flagellar motor. Homologous heteroheptameric IRMs have been structurally characterized in ion channels such as Tol/Ton/Exb/Gld, and most recently in phage defense systems such as Zor. Functional stator complexes synthesized from chimeras of PomB/MotB (PotB) have been used to study flagellar rotation at low ion-motive force achieved via reduced external sodium concentration. The function of such chimeras is highly sensitive to the location of the fusion site, and these hybrid proteins have thus far been arbitrarily designed. To date, no chimeras have been constructed using interchange of components from Tol/Ton/Exb/Gld and other ion powered motors with more distant homology.

Here we synthesised chimeras of MotAB, PomAPotB and ExbBD to assess their capacity for cross-compatibility. We generated motile strains powered by stator complexes with B-subunit chimeras. This motility was further optimised by directed evolution. Whole genome sequencing of these strains revealed that motility-enhancing residue changes occurred in the A-subunit and at the peptidoglycan binding domain of the B-unit, which could improve motility. Overall, our work highlights the complexity of stator architecture and identifies the challenges associated with rational design of chimeric IRMs.

**Importance:** Ion-powered rotary motors (IRMs) underpin the rotation of one of nature’s oldest wheels, the flagellar motor. Recent structures have shown that this complex drives ion conduction and even phage defence and thus appears to be a fundamental molecular module with diverse biological utility where electrical energy can be coupled to rotational force to execute work.

Here, we attempted to rationally design chimeric IRMs to explore the cross-compatibility of these ancient motors. We succeeded in making one working chimera of a flagellar motor and a non-flagellar transport system protein. This had only a short hybrid stretch in the ion-conducting channel, and function was subsequently significantly improved through additional substitutions at sites distant from this hybrid pore region. Our goal was to test the cross-compatibility of these homologous systems and highlight challenges arising when engineering new rotary motors from this fundamental nanomotor.
