## Supplementary Table 1 for "Hybrid Exb/Mot stators require substitutions distant from the chimeric pore to power flagellar rotation"

### Sheet: Oligos and gblocks
No-SCAR primers	5'-3' Nucleotide sequence
RightArm-Fw	gcgaaaggataattcgtcg
RightArm-Rv	aaccgaggtgacagc
LeftArm-Fw	CTAAATCCACgacatcatccttccactg
LeftArm-Rv	ttatgacctgggaacaaaac
PotD3.3ins-Fw	ctgTCACCTCGGTTCG
PotD3.3ins-Rv	gatgatgtcGTGGATTTAGCAACCC
R/L MotAB KO-Rv	atgatgtccagcgtgagcatggatata
L/R MotAB KO-Fw	gctcacgctggacatcatccttccactgt
site-directed mutagenesis (Quikchange® ) primers	5'-3' Nucleotide sequence
PomA H116Y Fw	cacaacgtcggcatcatagccatcaaccagtagat
PomA H116Y Rv	atctactggttgatggctatgatgccgacgttgtg
PomA A86V Fw	cacctttacgtgccacgtcggccatttcc
PomA A86V Rv	ggaaatggccgacgtggcacgtaaaggtg
Chimeric constructs gblock sequences	5'-3' Nucleotide sequence
PotD 1.0	ATGGCGATGCACTTAAACGAAAACCTTGACGACAATGGGGAGATGCATGACATTAATGTGACCCCATTCATTGATGTTATGTTAGTTCTTCTTATCATTTTTATGGTCGCGGCCCCTCTGGCTACAGTTGACGTGCTGAAGTTCAAACAAATTGCGGAGTACTTCCGGACTCCACTGGCGACTGCGGTTACGGGCGGCGATCGCATTTCTAATAGTGAAAGCCCAATTCCCGGCGGTGGTGATGATTACACCCAAAGCCAGGGGGAAGTGAATAAGCAGCCGAACATCGAAGAGCTGAAAAAACGCATGGAGCAAAGTCGATTGCGGAAATTGCGGGGTGATCTCGACCAGTTGATAGAGTCCGATCCGAAACTGCGGGCGTTACGTCCCCATCTCAAA…
PotD 2.0	ATGGATGATGAAGATAACAAATGCGATTGTCCGCCACCTGGCCTCCCGTTATGGATGGGGACATTCATTGATGTTATGTTAGTTCTTCTTATCATTTTTATGGTCGCGGCCCCTCTGGCTACAGTTGACGTGCTGAAGTTCAAACAAATTGCGGAGTACTTCCGGACTCCACTGGCGACTGCGGTTACGGGCGGCGATCGCATTTCTAATAGTGAAAGCCCAATTCCCGGCGGTGGTGATGATTACACCCAAAGCCAGGGGGAAGTGAATAAGCAGCCGAACATCGAAGAGCTGAAAAAACGCATGGAGCAAAGTCGATTGCGGAAATTGCGGGGTGATCTCGACCAGTTGATAGAGTCCGATCCGAAACTGCGGGCGTTACGTCCCCATCTCAAAATC…
PotD 3.0	ATG GAT GAT GAG GAT AAT AAG TGT GAT TGC CCA CCT CCG GGA TTG CCA CTT AAC GTG ACG CCG TTC ATC GAC GTG ATG TTG GTC CTG CTG ATC ATT TTC ATG GTG GCA GCT CCT TTC TCT GAG ATG GAC GTT TTA AAG TTC AAG CAG ATC GCG GAG TAT TTC CGT ACA CCT TTA GCT ACC GCG GTG ACG GGC GGC GAT CGC ATC AGT AAC TCC GAA TCA CCT ATC CCC GGT GGT GGC GAT GAT TAC ACG CAG AGC CAG GGC GAA GTC AAC AAA CAG CCA AAT ATC GAG GAG TTA AAA AAA…
PotD 3.2	ATG GCG ATG CAC TTG AAC GAG AAC TTA GAT GAC AAT GGA GAG ATG CAC GAC ATT AAT GTT ACC CCA TTC ATC GAC GTT ATG CTT GTT TTA TTA ATT ATC TTC ATG GTA GCT GCT CCA TTT TCG GAG ATG GAC GTC CTG AAA TTT AAA CAA ATC GCG GAG TAT TTC CGT ACG CCG CTT GCC ACA GCA GTC ACA GGA GGA GAC CGT ATT TCA AAT AGC GAG TCA CCG ATT CCC GGC GGC GGT GAT GAT TAC ACG CAA TCG CAG GGG GAA GTC AAC AAG CAA CCT AAT ATC GAA GAG CTT AAG…
PotD 3.3	ATG GAT GAT GAA GAT AAC AAA TGT GAT TGC CCA CCC CCT GGG CTG CCA TTG TGG ATG GGG ACC TTT ATT GAT GTA ATG CTT GTA TTA TTG ATC ATT TTC ATG GTG GCG GCT CCC TTT TCC GAG ATG GAC GTT TTG AAA TTC AAG CAA ATT GCG GAG TAT TTT CGT ACT CCG CTT GCC ACA GCA GTT ACC GGA GGG GAC CGC ATC TCT AAT TCT GAG TCG CCG ATT CCG GGT GGG GGG GAC GAT TAC ACA CAG TCA CAA GGG GAG GTA AAT AAA CAG CCA AAC ATT GAA GAG TTA AAG AAG…
PotD 3.4	ATG GCT ATG CAT CTG AAT GAA AAC CTG GAT GAT AAT GGG GAA ATG CAT GAT ATC AAC GTC ACA CCA CCC CCA GGC TTG CCT TTG TGG ATG GGG ACG TTT ATC GAC GTG ATG TTG GTG TTG TTA ATC ATC TTT ATG GTG GCC GCA CCG TTC TCG GAA ATG GAC GTG TTG AAG TTC AAG CAG ATC GCA GAA TAT TTC CGT ACT CCG TTG GCC ACG GCA GTC ACG GGT GGT GAC CGT ATT AGC AAC TCT GAG AGC CCA ATC CCC GGC GGA GGG GAT GAT TAC ACA CAG TCC CAG GGA GAA GTA…
PotD 3.5	ATG GCG ATG CAC TTG AAT GAA AAT CTG GAC GAT AAC GGG GAG ATG CAT GAT ATT CCA CCA CCT GGC GCA CCC GCT AAT GTA ACG CCA TTC ATT GAT GTC ATG TTG GTC TTA TTG ATC ATT TTT ATG GTT GCG GCC CCA AAG GTG AAT CTT CCA GCA AGT ACA TCT ACG CCT CAG CCC TTC TCC GAG ATG GAT GTC TTG AAG TTT AAA CAA ATC GCA GAG TAC TTT CGT ACT CCA TTA GCC ACG GCT GTT ACA GGC GGA GAC CGT ATC TCG AAC TCC GAG AGC CCT ATT CCA GGC GGA GGA…
PotD 4.0	ATG GCC ATG CAC CTT AAC GAA AAC CTT GAT GAT AAT GGT GAA ATG CAT GAC ATC AAT GTC ACG CCT TTT ATC GAC GTT ATG TTG GTA CTT CTG ATT ATC TTT ATG GTG GCT GCC CCT AAA GTT AAC TTA CAG ATC GCA GAA TAC TTT CGT ACC CCG CTT GCG ACG GCG GTG ACG GGC GGA GAC CGT ATT AGC AAC AGC GAA TCG CCG ATT CCG GGT GGC GGA GAT GAT TAT ACG CAG TCG CAA GGC GAG GTG AAT AAG CAG CCA AAT ATT GAA GAG TTA AAG AAA CGT ATG GAA CAA AGT…
PotD 4.2	ATG GCT ATG CAC TTA AAT GAA AAC TTA GAT GAC AAT GGG GAG ATG CAC GAT ATT AAC GTC ACT CCC TTC ATC GAC GTT ATG TTA GTC CTG TTA ATC ATT TTC ATG GTT GCT GCT CCA AAA GTT AAT CTG CCT GCG TCA ACC AGT ACT CCA CAG CCC TTA GCA ACT GCC GTA ACT GGG GGG GAT CGT ATC TCA AAC TCT GAA TCC CCG ATT CCA GGC GGG GGG GAT GAC TAC ACT CAA TCG CAG GGC GAG GTA AAC AAA CAA CCC AAC ATT GAA GAA CTG AAG AAA CGT ATG GAG CAG TCG…
PotD 4.3	ATG AAA AAT CAA GCG CAC CCG ATT ATT GTA GTT AAA CGC CGT AAA GCG AAG TCT CAT GGC GCA GCC CAC GGG AGC AAC GTC ACA CCC TTC ATC GAC GTT ATG TTA GTG TTG TTG ATC ATC TTC ATG GTT GCG GCT CCC TTA ATC AGC ATC TCG TCC CCC AAA GAG TTG ATC CAA ATC GCT GAA TAT TTC CGC ACA CCT CTT GCA ACG GCC GTT ACA GGC GGA GAT CGC ATC TCG AAC AGC GAG TCT CCA ATT CCT GGC GGG GGC GAC GAC TAT ACT CAA AGT CAA GGT GAA GTA AAC AAA…
MobBv1	ATGCTTATCTTATTAGGTTACCTGGTTGTTCTCGGTACAGTTTTCGGCGGTTATTTGATGACCGGTGGAAGCCTTGGAGCACTCTATCAACCCGCTGAACTGGTGATTATTGCCGGTGCAGGGATTGGGTCGTTTATCGTCGGCAATAATGGCAAAGCGATTAAAGGCACGCTGAAGGCGCTGCCGTTGCTGTTTCGTCGCTCCAAATACACCAAAGCAATGTATATGGATCTGCTGGCTCTGCTTTATCGGTTGATGGCGAAATCGCGGCAGATGGGGATGTTTTCGCTGGAACGTGATATTGAAAATCCCCGTGAGAGCGAGATCTTCGCCAGCTACCCACGCATCCTCGCGGATAGCGTCATGCTTGATTTTATCGTCGATTATCTGCGCCTGATT…
MobBv2	ATGCTTATCTTATTAGGTTACCTGGTTGTTCTCGGTACAGTTTTCGGCGGTTATTTGATGACCGGTGGAAGCCTTGGAGCACTCTATCAACCCGCTGAACTGGTGATTATTGCCGGTGCAGGGATTGGGTCGTTTATCGTCGGCAATAATGGCAAAGCGATTAAAGGCACGCTGAAGGCGCTGCCGTTGCTGTTTCGTCGCTCCAAATACACCAAAGCAATGTATATGGATCTGCTGGCTCTGCTTTATCGGTTGATGGCGAAATCGCGGCAGATGGGGATGTTTTCGCTGGAACGTGATATTGAAAATCCCCGTGAGAGCGAGATCTTCGCCAGCTACCCACGCATCCTCGCGGATAGCGTCATGCTTGATTTTATCGTCGATTATCTGCGCCTGATT…
MobBv3	ATGggtaataatttaatgcagacggacctttccgtctggggtatgtatcagcacgccgatattgtcgttaagtgcgtgatgattgggcttattttggcctccgtagtcacctgggcaatcttcttcagtaagagcgtagagttcttcaatcagaagcgtcgccttaagcgcgagcagcaactgctggctgaagcgcgttccttaaaccaggccaacgatatcgccgctgattttggtagcaaaagcttaagcctgcatttgctcaatgaagcgcagaatgagctggaactgtcagaaggcagcgacgataacaccttcgaaatcgaagctctgatggatgaagagattgagacgcacgaaagcgaggcagaagtcccggcgaacagtctggcgctggtc…
PotA	ATGCTTATCTTATTAGGTTACCTGGTTGTTCTCGGTACAGTTTTCGGCGGTTATTTGATGACCGGTGGAAGCCTTGGAGCACTCTATCAACCCGCTGAACTGGTGATTATTGCCGGTGCAGGGATTGGGTCGTTTATCGTCGGCAATAATGGCAAAGCGATTAAAGGCACGCTGAAGGCGCTGCCGTTGCTGTTTCGTCGCTCCAAATACACCAAAGCAATGTATATGGATCTGCTGGCTCTGCTTTATCGGTTGATGGCGAAATCGCGGCAGATGGGGATGTTTTCGCTGGAACGTGATATTGAAAATCCCCGTGAGAGCGAGATCTTCGCCAGCTACCCACGCATCCTCGCGGATAGCGTCATGCTTGATTTTATCGTCGATTATCTGCGCCTGATT…
Cloning of PotB-H+ chimera (inverse PCR)	5'-3' Nucleotide sequence
PotB-H+ Fw	ATGGCCTTTTTTCTGGTGATGTGGCTGTTTTCTGAGATGGATGTAC
PotB-H+ Rv	CATCGCAGTCATAAAGTCGGCATATGTCCCCATCCATAACG
